# Promiscuous enzymes cooperate at the substrate level en route to lactazole A

**DOI:** 10.1101/2020.05.12.092031

**Authors:** Alexander A. Vinogradov, Morito Shimomura, Naokazu Kano, Yuki Goto, Hiroyasu Onaka, Hiroaki Suga

## Abstract

Enzymes involved in ribosomally synthesized and post-translationally modified peptide (RiPP) biosynthesis often have relaxed specificity profiles and are able to modify diverse substrates. When several such enzymes act together during precursor peptide maturation, a multitude of products can form, and yet usually, the biosynthesis converges on a single natural product. For the most part, the mechanisms controlling the integrity of RiPP assembly remain elusive. Here, we investigate biosynthesis of lactazole A, a model thiopeptide produced by five promiscuous enzymes from a ribosomal precursor peptide. Using our *in vitro* thiopeptide production (FIT-Laz) system, we determine the order of biosynthetic events at the individual modification level, and supplement this study with substrate scope analysis for participating enzymes. Combined, our results reveal a dynamic thiopeptide assembly process with multiple points of kinetic control, intertwined enzymatic action, and the overall substrate-level cooperation between the enzymes. This work advances our understanding of RiPP biosynthesis processes and facilitates thiopeptide bioengineering.
