## Supplementary information tables for "Promiscuous enzymes cooperate at the substrate level en route to lactazole A"

### Sheet: Template DNA assembly
Encoded ORF fM stands for N-formyl-Met	Construct name	Construct code	Template	1st PCR/extension		2nd PCR		3rd PCR
				Forward	Reverse	Forward	Reverse	Forward	Reverse
fMSDITASRVESLDLQDLDLSELTVTSLRDTVALPENGASAGAAAAQASSSWAQP	lazAmin W2, C13A	v.106	-	v.060-a.F60	v.060-a.R49	v.060-b.F60	v.106-a.R60	v.T7ex5.F50	v.106-b.R33
fMSDITASRVESLDLQDLDLSELTVTSLRDTVALPENGAAWGAAAAQASSSCAQP	lazAmin S1A	v.107	-	v.060-a.F60	v.060-a.R49	v.060-b.F60	v.107-a.R60	v.T7ex5.F50	v.060-c.R33
fMSDITASRVESLDLQDLDLSELTVTSLRDTVALPENGASWGKAFNQASSSCAWPGELARP	lazAmin 5-mut, 6aa-ext	v.136	-	v.136-a.F60	v.136-a.R60	v.136-b.F58	v.136-b.R60	T7g10M.F46	v.132-b.R60
fMSDITASRVESLDLQDLDLSELTVTSLRDTVALPENGASWGAAAAQASSSCAQPYPYDVPDYAGELARP	lazAmin 15aa-ext	v.139	v.136	T7g10M.F46	v.139-a.R66	T7g10M.F46	v.139-b.R36	T7g10M.F46	v.HA-GELARP.R63
fMSDITASRVESLDLQDLDLSELTVTSLRDTVALPENGASWGAAAAQASSSCAQP	lazAmin	v.142	v.151	T7g10M.F46	v.142-a.R60	T7g10M.F46	v.060-c.R33
MSDITASRVESLDLQDLDLSELTVTSLRDTVALPENGASWGSCSCQASSSCAQP	lazAwt	v.151	-	v.136-a.F60	v.136-a.R60	v.136-b.F58	v.151-a.R60	T7g10M.F46	v.060-c.R33
MSDITASRVESLDLQDLDLSELTVTSLRDTVALPENGASWGSCSCQAAAAAAQP	lazAaux	v.152	v.151	T7g10M.F46	v.152-a.R48
fMSDITASRVESLDLQDLDLSELTVTSLRDTVALPENGASWGSCSAQAAAAAAQP	lazAaux C7A	v.169	v.152	T7g10M.F46	v.169-a.R57
fMSDITASRVESLDLQDLDLSELTVTSLRDTVALPENGASWGSCACQAAAAAAQP	lazAaux S6A	v.170	v.152	T7g10M.F46	v.170-a.R60
fMSDITASRVESLDLQDLDLSELTVTSLRDTVALPENGASWGSASCQAAAAAAQP	lazAaux C5A	v.171	v.152	T7g10M.F46	v.171-a.R63
fMSDITASRVESLDLQDLDLSELTVTSLRDTVALPENGASWGACSCQAAAAAAQP	lazAaux S4A	v.172	v.152	T7g10M.F46	v.172-a.R66
fMSDITASRVESLDLQDLDLSELTVTSLRDTVALPENGASWGAAAAQASCSCAQP	lazAmin S11C	v.178	v.142	T7g10M.F46	v.178-a.R45
fMSDITASRVESLDLQDLDLSELTVTSLRDTVALPENGASWGAAAAQAASSCAQP	lazAmin S10A	v.182	v.142	T7g10M.F46	v.182-a.R48
fMSDITASRVESLDLQDLDLSELTVTSLRDTVALPENGASWGAAAAQASASCAQP	lazAmin S11A	v.183	v.142	T7g10M.F46	v.183-a.R45
fMSDITASRVESLDLQDLDLSELTVTSLRDTVALPENGASWGAAAAQASSACAQP	lazAmin S12A	v.184	v.142	T7g10M.F46	v.184-a.R42
fMSDITASRVESLDLQDLDLSELTVTSLRDTVALPENGASWGAAAAQASSSAAQP	lazAmin C13A	v.185	v.142	T7g10M.F46	v.185-a.R39
fMSDITASRVESLDLQDLDLSELTVTSLRDTVALPENGAGLNQACAQMLGA	lazACP3	v.196	v.142	T7g10M.F46	v.196-a.R63
fMSDITASRVESLDLQDLDLSELTVTSLRDTVALPENGAMVNLACAGGAPQ	lazACP2	v.197	v.142	T7g10M.F46	v.197-a.R63
fMSDITASRVESLDLQDLDLSELTVTSLRDTVALPENGAPRLVQACAGQALNF	lazACP1	v.198	v.142	T7g10M.F46	v.198-a.R69
fMSDITASRVESLDLQDLDLSELTVTSLRDTVALPENGAQNGVACALGPRY	lazACP4	v.199	v.142	T7g10M.F46	v.199-a.R63
fMSDITASRVESLDLQDLDLSELTVTSLRDTVALPENGAPRLVQASAGQALNF	lazACP1 C7S	v.200	v.198	T7g10M.F46	v.200-a.R51
fMSDITASRVESLDLQDLDLSELTVTSLRDTVALPENGAPRLVQATAGQALNF	lazACP1 C7T	v.201	v.198	T7g10M.F46	v.201-a.R51
fMSDITASRVESLDLQDLDLSELTVTSLRDTVALPENGAPRLVQACCAGQALNF	lazACP1 2C	v.202	v.198	T7g10M.F46	v.202-a.R54
fMSDITASRVESLDLQDLDLSELTVTSLRDTVALPENGAPRLVQACCCAGQALNF	lazACP1 3C	v.203	v.198	T7g10M.F46	v.203-a.R57
fMSDITASRVESLDLQDLDLSELTVTSLRDTVALPENGAPRLVQACACAGQALNF	lazACP1 CAC	v.204	v.198	T7g10M.F46	v.204-a.R57
fMSDITASRVESLDLQDLDLSELTVTSLRDTVALPENGAPRLVQASACAGQALNF	lazACP1 SAC	v.205	v.198	T7g10M.F46	v.205-a.R57
fMSDITASRVESLDLQDLDLSELTVTSLRDTVALPENGAPRLVQATACAGQALNF	lazACP1 TAC	v.206	v.198	T7g10M.F46	v.206-a.R57
fMSDITASRVESLDLQDLDLSELTVTSLRDTVALPENGAPRLVQACACACAGQALNF	lazACP1 CACAC	v.207	v.198	T7g10M.F46	v.207-a.R63
fMSDITASRVESLDLQDLDLSELTVTSLRDTVALPENGAPRLVQACACACACAGQALNF	lazACP1 CACACAC	v.208	v.198	T7g10M.F46	v.208-a.R69
fMSDITASRVESLDLQDLDLSELTVTSLRDTVALPENGAPRLVQACWGQALNF	lazACP1 A8W	v.209	v.198	T7g10M.F46	v.209-a.R51
fMSDITASRVESLDLQDLDLSELTVTSLRDTVALPENGAPRLVQACVGQALNF	lazACP1 A8V	v.210	v.198	T7g10M.F46	v.210-a.R51
fMSDITASRVESLDLQDLDLSELTVTSLRDTVALPENGAPRLVQACRGQALNF	lazACP1 A8R	v.211	v.198	T7g10M.F46	v.211-a.R51
fMSDITASRVESLDLQDLDLSELTVTSLRDTVALPENGAPRLVQACDGQALNF	lazACP1 A8D	v.212	v.198	T7g10M.F46	v.212-a.R51
fMSDITASRVESLDLQDLDLSELTVTSLRDTVALPENGAPRLVQACGGQALNF	lazACP1 A8G	v.213	v.198	T7g10M.F46	v.213-a.R51
fMSDITASRVESLDLQDLDLSELTVTSLRDTVALPENGAPRLVQWCAGQALNF	lazACP1 A6W	v.214	v.198	T7g10M.F46	v.214-a.R51
fMSDITASRVESLDLQDLDLSELTVTSLRDTVALPENGAPRLVQVCAGQALNF	lazACP1 A6V	v.215	v.198	T7g10M.F46	v.215-a.R51
fMSDITASRVESLDLQDLDLSELTVTSLRDTVALPENGAPRLVQRCAGQALNF	lazACP1 A6R	v.216	v.198	T7g10M.F46	v.216-a.R51
fMSDITASRVESLDLQDLDLSELTVTSLRDTVALPENGAPRLVQDCAGQALNF	lazACP1 A6D	v.217	v.198	T7g10M.F46	v.217-a.R51
fMSDITASRVESLDLQDLDLSELTVTSLRDTVALPENGAPRLVQGCAGQALNF	lazACP1 A6G	v.218	v.198	T7g10M.F46	v.218-a.R51
fMSDITASRVESLDLQDLDLSELTVTSLRDTVALPENGASWGALNQAQMLGA	lazACP5	v.219	v.142	T7g10M.F46	v.219-a.R66
fMSDITASRVESLDLQDLDLSELTVTSLRDTVALPENGASWGAMVNLAGGAPQ	lazACP7	v.220	v.142	T7g10M.F46	v.220-a.R69
fMSDITASRVESLDLQDLDLSELTVTSLRDTVALPENGASWGAPRLVQAGQALNF	lazACP6	v.221	v.142	T7g10M.F46	v.221-a.R51	T7g10M.F46	v.221-b.R42
fMSDITASRVESLDLQDLDLSELTVTSLRDTVALPENGASRGAPRLVQAGQALNF	lazACP6 W2R	v.225	v.142	T7g10M.F46	v.225-a.R51	T7g10M.F46	v.221-b.R42
fMSDITASRVESLDLQDLDLSELTVTSLRDTVALPENGASDGAPRLVQAGQALNF	lazACP6 W2D	v.226	v.142	T7g10M.F46	v.226-a.R51	T7g10M.F46	v.221-b.R42
fMSDITASRVESLDLQDLDLSELTVTSLRDTVALPENGASQGAPRLVQAGQALNF	lazACP6 W2Q	v.227	v.142	T7g10M.F46	v.227-a.R51	T7g10M.F46	v.221-b.R42
fMSDITASRVESLDLQDLDLSELTVTSLRDTVALPENGASVGAPRLVQAGQALNF	lazACP6 W2V	v.228	v.142	T7g10M.F46	v.228-a.R51	T7g10M.F46	v.221-b.R42
fMSDITASRVESLDLQDLDLSELTVTSLRDTVALPENGASFGAPRLVQAGQALNF	lazACP6 W2F	v.229	v.142	T7g10M.F46	v.229-a.R51	T7g10M.F46	v.221-b.R42
fMSDITASRVESLDLQDLDLSELTVTSLRDTVALPENGASAGAPRLVQAGQALNF	lazACP6 W2A	v.230	v.142	T7g10M.F46	v.230-a.R51	T7g10M.F46	v.221-b.R42
fMSDITASRVESLDLQDLDLSELTVTSLRDTVALPENGASWAAPRLVQAGQALNF	lazACP6 G3A	v.231	v.142	T7g10M.F46	v.231-a.R51	T7g10M.F46	v.221-b.R42
fMSDITASRVESLDLQDLDLSELTVTSLRDTVALPENGASWRAPRLVQAGQALNF	lazACP6 G3R	v.232	v.142	T7g10M.F46	v.232-a.R51	T7g10M.F46	v.221-b.R42
fMSDITASRVESLDLQDLDLSELTVTSLRDTVALPENGASWDAPRLVQAGQALNF	lazACP6 G3D	v.233	v.142	T7g10M.F46	v.233-a.R51	T7g10M.F46	v.221-b.R42
fMSDITASRVESLDLQDLDLSELTVTSLRDTVALPENGASWQAPRLVQAGQALNF	lazACP6 G3Q	v.234	v.142	T7g10M.F46	v.234-a.R51	T7g10M.F46	v.221-b.R42
fMSDITASRVESLDLQDLDLSELTVTSLRDTVALPENGASWVAPRLVQAGQALNF	lazACP6 G3V	v.235	v.142	T7g10M.F46	v.235-a.R51	T7g10M.F46	v.221-b.R42
fMSDITASRVESLDLQDLDLSELTVTSLRDTVALPENGASWGA	lazACP8	v.238	v.142	T7g10M.F46	v.238-a.R39
fMSDITASRVESLDLQDLDLSELTVTSLRDTVALPENGASWGAAAAQASSSCAQPQDM	lazAmin 3aa-ext	v.253	v.142	T7g10M.F46	v.252-a.R36
fMSDITASRVESLDLQDLDLSELTVTSLRDTVALPENGAGLNQASWQMLGA	lazACP10	v.255	v.196	T7g10M.F46	v.255-a.R48
fMSDITASRVESLDLQDLDLSELTVTSLRDTVALPENGAMVNLASWGGAPQ	lazACP9	v.257	v.197	T7g10M.F46	v.257-a.R48
fMSDITASRVESLDLQDLDLSELTVTSLRDTVALPENGAQNGVASWLGPRY	lazACP11	v.259	v.199	T7g10M.F46	v.259-a.R48
fMSDITASRVESLDLQDLDLSELTVTSLRDTVALPENGAMVNLASCAGGAPQ	lazACP2 SC	v.269	v.197	T7g10M.F46	v.269-a.R51
fMSDITASRVESLDLQDLDLSELTVTSLRDTVALPENGAMVNLASSCAGGAPQ	lazACP2 SSC	v.270	v.197	T7g10M.F46	v.270-a.R54
fMSDITASRVESLDLQDLDLSELTVTSLRDTVALPENGAMVNLASSSCAGGAPQ	lazACP2 SSSC	v.271	v.197	T7g10M.F46	v.271-a.R57
fMSDITASRVESLDLQDLDLSELTVTSLRDTVALPENGAMVNLASASCAGGAPQ	lazACP2 SASC	v.272	v.197	T7g10M.F46	v.272-a.R57
fMSDITASRVESLDLQDLDLSELTVTSLRDTVALPENGAPRLVQASSAGQALNF	lazACP1 2S	v.273	v.198	T7g10M.F46	v.273-a.R54
fMSDITASRVESLDLQDLDLSELTVTSLRDTVALPENGAPRLVQASSSAGQALNF	lazACP1 3S	v.274	v.198	T7g10M.F46	v.274-a.R57
fMSDITASRVESLDLQDLDLSELTVTSLRDTVALPENGAMVNLASCSCAGGAPQ	lazACP2 SCSC	v.304	v.197	T7g10M.F46	v.304-a.R57
fMSDITASRVESLDLQDLDLSELTVTSLRDTVALPENGAPRLVQSCSGQALNF	lazACP1 A6S, A8S	v.454	v.198	T7g10M.F46	v.454-a.R54
fMSDITASRVESLDLQDLDLSELTVTSLRDTVALPENGAPRLVQSCQGQALNF	lazACP1 A6S, A8Q	v.455	v.198	T7g10M.F46	v.455-a.R54
fMSDITASRVESLDLQDLDLSELTVTSLRDTVALPENGAPRLVQSCAGQALNF	lazACP1 A6S	v.456	v.198	T7g10M.F46	v.456-a.R54
fMSDITASRVESLDLQDLDLSELTVTSLRDTVALPENGAPRLVQACSGQALNF	lazACP1 A8S	v.457	v.198	T7g10M.F46	v.457-a.R54
fMSDITASRVESLDLQDLDLSELTVTSLRDTVALPENGAMVNLACSAGGAPQ	lazACP2 CS	v.460	v.197	T7g10M.F46	v.460-a.R51
fMSDITASRVESLDLQDLDLSELTVTSLRDTVALPENGAACAYAYAYAQP	lazA LP ruler C2	v.461	v.142	T7g10M.F46	v.461-a.R60
fMSDITASRVESLDLQDLDLSELTVTSLRDTVALPENGAAYACAYAYAQP	lazA LP ruler C4	v.462	v.142	T7g10M.F46	v.462-a.R60
fMSDITASRVESLDLQDLDLSELTVTSLRDTVALPENGAAYAYACAYAQP	lazA LP ruler C6	v.463	v.142	T7g10M.F46	v.463-a.R60
fMSDITASRVESLDLQDLDLSELTVTSLRDTVALPENGAAYAYAYACAQP	lazA LP ruler C8	v.464	v.142	T7g10M.F46	v.464-a.R60
fMSDITASRVESLDLQDLDLSELTVTSLRDTVALPENGASWGAAAAQASTSCAQP	lazAmin S11T	v.536	v.142	T7g10M.F46	v.536-a.R45
fMSDITASRVESLDLQDLDLSELTVTSLRDTVALPENGATWGAMVNLAGGAPQ	lazACP7 S1T	v.539	v.136	T7g10M.F46	v.539-a.R69
fMSDITASRVESLDLQDLDLSELTVTSLRDTVALPENGATWGAPRLVQAGQALNF	lazACP6 S1T	v.540	v.136	T7g10M.F46	v.540-a.R51	T7g10M.F46	v.221-b.R42

### Sheet: Template DNA primers
lazA analogs, DNA assembly primers
Primer name	5'-3' sequence
v.060-a.F60	cgtggaatctctggatcttcaggacctggacttgagtgaacttaccgttacctccctgcg
v.060-a.R49	cgccccgttttctggcagcgccacagtatcgcgcagggaggtaacggta
v.060-b.F60	ctttaacaaggagaaaaacatgtctgacattacagcctcacgcgtggaatctctggatct
v.106-a.R60	cgcccaagaactgctcgcttgggccgctgccgcccccgctgacgccccgttttctggcag
v.T7ex5.F50	ggcgtaatacgactcactatagggttaactttaacaaggagaaaaacatg
v.106-b.R33	cgaagcttaaggctgcgcccaagaactgctcgc
v.107-a.R60	cgcgcaagaactgctcgcttgggccgctgccgccccccatgccgccccgttttctggcag
v.060-c.R33	cgaagcttaaggctgcgcgcaagaactgctcgc
v.136-a.F60	acggcttctcgagtggaaagtctggatctccaggacctcgacctgagcgaactgacggtt
v.136-a.R60	cgccccattttccggcaaggctaccgtatcgcgtaaagaggtaaccgtcagttcgctcag
v.136-b.F58	gggttaactttaagaaggagatatacatatgagtgatattacggcttctcgagtggaa
v.136-b.R60	agcgcaagaactgctcgcttggttgaatgcttttccccatgacgccccattttccggcaa
T7g10M.F46	taatacgactcactatagggttaactttaagaaggagatatacata
v.132-b.R60	tttccgccccccgtcctagggtctagctaattccccgggccaagcgcaagaactgctcgc
v.139-a.R66	gggttgagcgcaagaactgctcgcttgagctgctgcagctccccatgacgccccattttccggcaa
v.139-b.R36	gggcacgtcgtatgggtagggttgagcgcaagaact
v.HA-GELARP.R63	tttccgccccccgtcctagggtctagctaattcccctgcatagtcgggcacgtcgtatgggta
v.142-a.R60	cgcgcaagaactgctcgcttgggccgctgccgccccccatgacgccccattttccggcaa
v.151-a.R60	cgcgcaagaactgctcgcttggcaggagcagctcccccatgacgccccattttccggcaa
v.152-a.R48	cgaagcttaaggctgcgctgcggcagctgccgcttggcaggagcagct
v.169-a.R57	cgaagcttaaggctgcgctgcggcagctgccgcttgatgggagcagctcccccatga
v.170-a.R60	cgaagcttaaggctgcgctgcggcagctgccgcttggcaatggcagctcccccatgacgc
v.171-a.R63	cgaagcttaaggctgcgctgcggcagctgccgcttggcaggaatggctcccccatgacgcccc
v.172-a.R66	cgaagcttaaggctgcgctgcggcagctgccgcttggcaggagcaatgcccccatgacgccccatt
v.178-a.R45	cgaagcttaaggctgcgcgcaagagcagctcgcttgggccgctgc
v.182-a.R48	cgaagcttaaggctgcgcgcaagaactatgcgcttgggccgctgccgc
v.183-a.R45	cgaagcttaaggctgcgcgcaagaatggctcgcttgggccgctgc
v.184-a.R42	cgaagcttaaggctgcgcgcaatgactgctcgcttgggccgc
v.185-a.R39	cgaagcttaaggctgcgcatgagaactgctcgcttgggc
v.196-a.R63	cgaagcttaagcacctaacatttgagcgcaagcctggttgagacccgccccattttccggcaa
v.197-a.R63	cgaagcttactgtggcgcgccaccggcacaagctaagttaaccatcgccccattttccggcaa
v.198-a.R69	cgaagcttaaaaatttagtgcctgacccgcgcaggcttgaacgagccgtggcgccccattttccggcaa
v.199-a.R63	cgaagcttagtaccttggaccaagagcacaagcgacaccattttgcgccccattttccggcaa
v.200-a.R51	cgaagcttaaaaatttagtgcctgacccgcagaggcttgaacgagccgtgg
v.201-a.R51	cgaagcttaaaaatttagtgcctgacccgcagtggcttgaacgagccgtgg
v.202-a.R54	cgaagcttaaaaatttagtgcctgacccgcgcaacaggcttgaacgagccgtgg
v.203-a.R57	cgaagcttaaaaatttagtgcctgacccgcacagcaacaggcttgaacgagccgtgg
v.204-a.R57	cgaagcttaaaaatttagtgcctgacccgcacaagcgcaggcttgaacgagccgtgg
v.205-a.R57	cgaagcttaaaaatttagtgcctgacccgcacaagcggaggcttgaacgagccgtgg
v.206-a.R57	cgaagcttaaaaatttagtgcctgacccgcacaagcagtggcttgaacgagccgtgg
v.207-a.R63	cgaagcttaaaaatttagtgcctgacctgcgcacgcacaagcgcaggcttgaacgagccgtgg
v.208-a.R69	cgaagcttaaaaatttagtgcctgaccagcacatgcgcacgcacaagcgcaggcttgaacgagccgtgg
v.209-a.R51	cgaagcttaaaaatttagtgcctgaccccagcaggcttgaacgagccgtgg
v.210-a.R51	cgaagcttaaaaatttagtgcctgaccgacgcaggcttgaacgagccgtgg
v.211-a.R51	cgaagcttaaaaatttagtgcctgacctctgcaggcttgaacgagccgtgg
v.212-a.R51	cgaagcttaaaaatttagtgcctgaccatcgcaggcttgaacgagccgtgg
v.213-a.R51	cgaagcttaaaaatttagtgcctgacctccgcaggcttgaacgagccgtgg
v.214-a.R51	cgaagcttaaaaatttagtgcctgacccgcgcaccattgaacgagccgtgg
v.215-a.R51	cgaagcttaaaaatttagtgcctgacccgcgcagacttgaacgagccgtgg
v.216-a.R51	cgaagcttaaaaatttagtgcctgacccgcgcatctttgaacgagccgtgg
v.217-a.R51	cgaagcttaaaaatttagtgcctgacccgcgcaatcttgaacgagccgtgg
v.218-a.R51	cgaagcttaaaaatttagtgcctgacccgcgcatccttgaacgagccgtgg
v.219-a.R66	cgaagcttaggcacccagcatttgcgcctgattaagggctccccaggacgccccattttccggcaa
v.220-a.R69	cgaagcttactggggtgccccaccagctagatttaccatggctccccaggacgccccattttccggcaa
v.221-a.R51	tcccgcctgtactaggcgaggggctccccaggacgccccattttccggcaa
v.225-a.R51	tcccgcctgtactaggcgaggggctccacgggacgccccattttccggcaa
v.226-a.R51	tcccgcctgtactaggcgaggggctccatcggacgccccattttccggcaa
v.227-a.R51	tcccgcctgtactaggcgaggggctccctgggacgccccattttccggcaa
v.228-a.R51	tcccgcctgtactaggcgaggggctccaacggacgccccattttccggcaa
v.229-a.R51	tcccgcctgtactaggcgaggggctccaaaggacgccccattttccggcaa
v.230-a.R51	tcccgcctgtactaggcgaggggctccagcggacgccccattttccggcaa
v.231-a.R51	tcccgcctgtactaggcgaggggcagcccaggacgccccattttccggcaa
v.232-a.R51	tcccgcctgtactaggcgaggggcacgccaggacgccccattttccggcaa
v.233-a.R51	tcccgcctgtactaggcgaggggcatcccaggacgccccattttccggcaa
v.234-a.R51	tcccgcctgtactaggcgaggggcctgccaggacgccccattttccggcaa
v.235-a.R51	tcccgcctgtactaggcgaggggcaacccaggacgccccattttccggcaa
v.221-b.R42	cgaagcttaaaagttcagtgcttgtcccgcctgtactaggcg
v.238-a.R39	cgaagcttaggctccccaggacgccccattttccggcaa
v.252-a.R36	cgaagcttacatatcctgaggctgcgcgcaagaact
v.255-a.R48	cgaagcttaagcacctaacatttgccagctagcctggttgagacccgc
v.257-a.R48	cgaagcttactgtggcgcgccaccccagctagctaagttaaccatcgc
v.259-a.R48	cgaagcttagtaccttggaccaagccagctagcgacaccattttgcgc
v.269-a.R51	cgaagcttactgtggcgcgccaccggcgcagctagctaagttaaccatcgc
v.270-a.R54	cgaagcttactgtggcgcgccaccggcgcaagagctagctaagttaaccatcgc
v.271-a.R57	cgaagcttactgtggcgcgccaccggcgcaactagagctagctaagttaaccatcgc
v.272-a.R57	cgaagcttactgtggcgcgccaccggcgcaacttgcgctagctaagttaaccatcgc
v.273-a.R54	cgaagcttaaaaatttagtgcctgacccgcgctagaggcttgaacgagccgtgg
v.274-a.R57	cgaagcttaaaaatttagtgcctgacccgcgctagaactggcttgaacgagccgtgg
v.304-a.R57	cgaagcttactgtggcgcgccaccggcgcaactacagctagctaagttaaccatcgc
v.454-a.R54	cgaagcttaaaaatttagtgcctgaccagagcagctttgaacgagccgtggcgc
v.455-a.R54	cgaagcttaaaaatttagtgcctgaccctggcagctttgaacgagccgtggcgc
v.456-a.R54	cgaagcttaaaaatttagtgcctgacccgcgcagctttgaacgagccgtggcgc
v.457-a.R54	cgaagcttaaaaatttagtgcctgaccgctgcacgcttgaacgagccgtggcgc
v.460-a.R51	cgaagcttactgtggcgcgccaccggcgctgcaagctaagttaaccatcgc
v.461-a.R60	cgaagcttagggctgcgcatatgcatatgcatatgcacaggccgccccattttccggcaa
v.462-a.R60	cgaagcttagggctgcgcatatgcatatgcacatgcataggccgccccattttccggcaa
v.463-a.R60	cgaagcttagggctgcgcatatgcacatgcatatgcataggccgccccattttccggcaa
v.464-a.R60	cgaagcttagggctgcgcacatgcatatgcatatgcataggccgccccattttccggcaa
v.536-a.R45	cgaagcttaaggctgcgcgcaagaggtgctcgcttgggccgctgc
v.539-a.R69	cgaagcttactggggtgccccaccagctagatttaccatggctccccaggtcgccccattttccggcaa
v.540-a.R51	tcccgcctgtactaggcgaggggctccccaggtcgccccattttccggcaa
